# panREPET: a reference-free pipeline for detecting shared Transposable Elements from pan-genomes to retrace their dynamics in a species

**DOI:** 10.1101/2024.06.17.598857

**Authors:** Somia Saidi, Mathieu Blaison, María del Pilar Rodríguez-Ordóñez, Johann Confais, Hadi Quesneville

## Abstract

The role of transposable elements (TEs) in host adaptation has gained lots of interest in the recent past. Individuals of the same species undergo independent TE insertions, causing genetic variability upon which natural selection can fosters adaptation of individuals to their environment. While *de novo* assembled genomes are becoming increasingly affordable, overcoming bias introduced by a single reference genome, suitable pangenomic approaches are required to explore genomes of a species. We developed a new pipeline called panREPET that identifies TE insertions shared by groups of individuals. Unlike other pangenomic tools, panREPET operates independently of a reference genome and provides the precise sequence and genomic coordinates of each TE copy for each genome. We showcase here the potential of this tool on TE insertions shared among 42 *Brachypodium distachyo*n genomes and compared our results against existing tools to demonstrate its better efficiency. With this tool, we were able to date two major TE bursts corresponding to major climate events: 22 kya during the Last Glacial Maximum and 10 kya during the Holocene, showing a potential link between environmental stress and TE activity.
