## Supplementary Table 1 for "panREPET: a reference-free pipeline for detecting shared Transposable Elements from pan-genomes to retrace their dynamics in a species"

### Sheet: Sheet1
Accession	Phytozome_genome_ID	Nb of sequences	Assembled genome size (bp)	Occurrences of N	Occurrences of N (%)	Assembled genome size after removing occurences of N (bp)	Shortest Scaffold from L50 set (N50) from Phytozome	Shortest Contig from L50 set (N50) from Phytozome	L50 from Scaffolds after removing N (cutterDB stat from REPET)	%TEcov from panTEannot
ABR6	336	8	295546211	845075	0.30	283716372	54011911	34266	139702	35.82
ABR9	333	7	281057764	871550	0.32	273964337	50759973	44087	130194	33.94
Bd1_1	549	79	284561447	110000	0.04	278164547	58510202	25319125	25319125	33.93
Luc1	347	8	267672015	1464996	0.55	264911394	50239389	47016	9005	33.74
Bd21 (reference)	556	10	274835887	422609	0.16	270740810	50645950	21988513	21988513	33.65
BdTR2g	367	8	282067216	5903583	2.09	276422310	48666237	12351	33114	33.63
BdTR7a	Version PacBio/Stritt et al., 2019	5	282325893	4446280	1.58	276611484				33.53
Ron2	360	7	275193690	721999	0.27	270989152	53633696	56027	141635	33.29
Bd21_3	537	11	275664287	510000	0.19	271804072	59130575	12676040	12676040	32.95
Koz_1	330	8	278373463	3560991	1.29	273321426	49928507	40479	180284	32.94
ABR3	343	8	274848684	998773	0.37	270765287	50187461	34203	95411	32.94
ABR2	337	7	273842199	885358	0.33	270545998	47950555	38527	111089	32.87
Adi_2	372	8	276863363	3875313	1.40	272161462	48354983	35834	151027	32.76
Bd18_1	362	6	272314072	2180159	0.80	269291731	60390301	297295	391045	32.71
Kah_5	342	8	276036775	3319700	1.21	271873990	47899354	34966	173915	32.69
BdTR13a	334	8	278274547	5188719	1.86	273184744	52626785	51558	101503	32.63
BdTR11g	357	7	277001814	3870538	1.40	272992825	48308863	37201	168695	32.55
BdTR1i	345	8	276044370	4982493	1.80	272019321	52263883	53486	100304	32.49
Mon3	350	8	272940597	1153347	0.43	269627202	46271348	24898	79841	32.49
BdTR2b	376	7	273105132	3150775	1.15	269789822	55749793	23591	106767	32.49
ABR7	369	7	271471890	954386	0.35	268622617	50318792	44933	102895	32.47
Arn1	355	8	268887366	1015756	0.38	267544902	51465968	51445	121035	32.41
BdTR11i	363	7	273045760	3256511	1.19	269674663	56210946	27390	142528	32.35
ABR5	379	7	273142720	1090942	0.40	270199845	46343681	23514	8791	32.33
ABR4	364	7	269489584	1038223	0.39	267584497	49213081	37835	104882	32.31
Adi_12	359	7	271711151	4272297	1.56	268832835	51589600	14000	31815	32.19
Foz1	366	8	271290787	1148985	0.43	268547414	44503620	21023	75821	32.14
Sig2	371	8	271163419	1110259	0.41	268379325	55211136	19573	83941	32.12
Bis_1	338	8	271764060	4639683	1.69	269202516	54946350	20302	66976	32.10
Kah_1	351	7	276882417	9803141	3.48	272264075	144150947	7266	10588	32.03
Bd2_3	353	8	271431356	4525026	1.66	268617694	46055658	13885	29253	32.02
Mig3	377	8	268560658	1537281	0.57	266134734	48619248	29837	74297	31.77
Jer1	375	7	267408503	371612	0.14	264871278	52540846	21543	159334	31.77
BdTR13c	365	8	269577003	5433746	1.99	267612014	49817046	12737	24361	31.63
BdTR10c	374	8	270780549	6558627	2.39	268290057	47489577	9220	17789	31.41
Per1	326	7	268338110	1674542	0.63	265733961	49319055	37787	73822	31.31
BdTR3c	354	6	268338110	4860579	1.81	263477531	57650677	174001	232719	31.10
Adi_10	381	7	268622720	9683449	3.51	266360921	147900390	5972	8414	31.06
Uni2	327	8	269696399	735063	0.27	268137740	55557628	18046	70965	31.05
BdTR9k	358	7	272931174	6306756	2.29	269357531	47249838	10832	18917	30.77
S8iiC	340	7	265242890	2052563	0.78	262556773	47859828	30122	78764	30.73
Bd29_1	346	8	253664910	597672	0.24	253067238	46055658	13071	75090	30.02
Gaz_8*	339	8	253664910	10918865	4.16	251809513	177547098	3533	4754	29.49
Mur1*	373	8	262728378	918530	0.36	255925763	51100008	19249	98637	29.14
BdTR5i*	370	8	252852045	1712643	0.70	244060159	47916987	12359	197	27.26
BdTR12c*	352	8	253290806	5686475	2.25	247604331	51572474	13342	42328	26.80
ABR8*	356	8	264609336	39350002	13.31	256196209	50789270	10002	10005	26.06
Tek_2*	341	7	240479628	666963	0.28	239812665	39888752	23334	120955	25.80
BdTR8i*	348	6	245772802	12340462	4.88	240511583	48502746	50617	51775	25.12
BdTR11a*	380	7	268872803	2286964	0.85	266600402	48270223	17867	59361	19.01
Tek_4*	332	8	212594904	2218720	1.04	210376184	132240539	4692	9115	16.95
Bd30-1*	344	6	208779288	13834906	6.63	170264148	37043197	27413	39600	11.72
Koz_3*	368	7	200596637	13425649	6.69	194944382	37229544	17852	25447	10.64
Bd3_1*	328	7	196815909	26551761	13.49	187170988	41590013	9323	10213	8.26
