## Supplementary Table 2 for "panREPET: a reference-free pipeline for detecting shared Transposable Elements from pan-genomes to retrace their dynamics in a species"

### Sheet: Sheet1
Trait	Character states
Assembled genome size after removing occurences of N (bp)	< 256: red
	256-270: orange
	>270: green
Shortest Contig from L50 set (N50) from Phytozome	0-10k: red
	10k-20k: salmon
	20k-200k: orange
	200k-10M: gold
	10M-30M: green
	NA: white
Cluster (Gordon et al., 2017)	EDF+: dodgerblue
	S+: mediumseagreen
	T+: gold
Clade (Stritt et al., 2022)	A_East: mediumorchid
	B_East: limegreen
	B_West: darkblue
	admixed: red
Country (Gordon et al., 2017)	France: blue
	Iraq: dark
	Spain: mediumseagreen
	Turkey: gold
	Ukraine: deepskyblue
Climate	BWh (arid): red
	Cfa (humid subtropical): greenyellow
	Cfb (marine): lawngreen
	Csa (hot-summer mediterranean): yellow
	Csb (warm-summer mediterranean): khaki
Elevation_meters (Gordon et al., 2017)	0-200: palegreen
	200-500: green
	500-1000: gold
	1000-1500: peru
	1500-2000: maroon
Flowering_class (Gordon et al., 2017)	ERF, extremely rapid flowering: gold
	RF, rapid flowering: orange
	IRF, intermediate rapid flowering: purple
	IDF, intermediate delayed flowering: green
	DF, delayed flowering: red
	EDF, extremely delayed flowering: blue
	NA: white
bio_7_Temperature_Annual_Range (Minadakis et al., 2023)	21-25: blue
	25-30: gold
	30-35: orange
	35-42: red

### Sheet: Sheet2
Accession	Climate
ABR2	Csb
ABR3	Cfb
ABR4	Cfb
ABR5	Cfb
ABR6	Cfb
ABR7	Csb
ABR8	Cfa
ABR9	NA
Adi-10	Csa
Adi-12	Csa
Adi-2	Csa
Arn1	Cfb
Bd1-1	Csa
Bd18-1	Csb
Bd2-3	BWh
Bd21	BWh
Bd21-3	BWh
Bd29-1	Cfa
Bd3-1	BWh
Bd30-1	Csa
Bdis_BdTR7a_PacBio	Csb
BdTR10c	Csb
BdTR11a	Csa
BdTR11g	Csa
BdTR11i	Csa
BdTR12c	Csb
BdTR13a	Csa
BdTR13c	Csb
BdTR1i	Csa
BdTR2b	Cfb
BdTR2g	Csb
BdTR3c	Csb
BdTR5i	Csb
BdTR8i	Dsb
BdTR9k	Csb
Bis-1	Csa
Foz1	Cfb
Gaz-8	Csa
Jer1	Cfb
Kah-1	Csa
Kah-5	Csa
Koz-1	Csa
Koz-3	Csa
Luc1	Cfb
Mig3	Cfb
Mon3	Cfa
Mur1	Cfb
Per1	Cfb
Ron2	Cfb
S8iiC	Cfa
Sig2	Cfb
Tek-2	Csa
Tek-4	Csa
Uni2	Cfb
